# Hybridization chain reaction variants with enhanced sensitivity for detecting challenging mRNA targets

**DOI:** 10.1101/2025.09.09.675218

**Authors:** Chanpreet Singh, Namrata Bali, Gerard M. Coughlin, Jin Xu, Juni Y Polansky, Ulrich Herget, Madelyn S. Gilbert, Tasha Cammidge, Giada Spigolon, Yelena Smirnova, Viviana Gradinaru, Kai Zinn, David A. Prober

## Abstract

Compared to traditional enzyme-based *in situ* amplification methods, Hybridization Chain Reaction v3.0 (HCR v3.0) offers high specificity for spatial RNA visualization but lacks the sensitivity required to robustly detect short or low-abundance targets, particularly in thick tissue with high autofluorescence. Here, we describe three HCR variants that combine the specificity of HCR v3.0 with additional signal amplification through catalytic reporter deposition (HCR-Cat), immunostaining (HCR-Immuno), or iterative HCR and immunodetection (HCR-Multi). These methods substantially enhance detection sensitivity, enabling robust spatial visualization of low-abundance transcripts, improved performance in challenging tissue environments, and compatibility with fluorescence- and alkaline phosphatase-based chromogenic detection. These methods enable transcript-resolution imaging, even when using a limited number of probes, thereby expanding the range of biological applications accessible to HCR.

**Summary Statement:** Enhanced-sensitivity HCR variants enable robust spatial detection of low-abundance and difficult-to-detect RNA targets while preserving the specificity of standard HCR.
