## Supplementary material for "Hybridization chain reaction variants with enhanced sensitivity for detecting challenging mRNA targets": Table S1

### Sheet: Fig 1F
Fig 1F			Fig 1F'
Laser power	HCR v3.0 vs. HCR-Cat		Laser power	HCR v3.0 vs. HCR-Cat
0.5	ns		0.5	ns
1	* (0.0136)		1	ns
2	**** (<0.0001)		2	ns
5	**** (<0.0001)		5	ns
10	**** (<0.0001)		10	ns
25	**** (<0.0001)		25	* (0.0112)
50	**** (<0.0001)		50	**** (<0.0001)
75	**** (<0.0001)		75	**** (<0.0001)
100	**** (<0.0001)		100	**** (<0.0001)

### Sheet: Fig 2E
Omnibus test:		Mixed-effects analysis		Post-hoc test(s):				Dunnett's multiple comparisons test
Purpose:		Comparing YFP transcript signal from RNA FISH methods HCR v3.0 and HCR-Cat (factor 1), at different depths in PACT-cleared tissue (factor 2).		Purpose:				Multiple comparisons to investigate main effect of RNA FISH method, at different tissue depths
Experiment-wise alpha:		0.05		Experiment-wise alpha:				0.05
Factor 1 (RNA FISH method)	F (DFn, DFd)	F (2, 9) = 163.3		23.8 µm depth	HCR v3 (laser @ 100%) vs. HCR-Cat (laser @ 10%)		q, N1, N2, DF:	2.476, 3, 4, 132
	P value	<0.0001					Adjusted P value	0.0268
Factor 2 (Depth)	F (DFn, DFd)	F (14, 123) = 3.028			HCR v3 (laser @ 100%) vs. HCR-Cat (laser @ 100%)		q, N1, N2, DF:	9.509, 3, 4, 132
	P value	0.0005					Adjusted P value	<0.0001
Interaction	F (DFn, DFd)	F (28, 123) = 1.364		64.6 µm depth	HCR v3 (laser @ 100%) vs. HCR-Cat (laser @ 10%)		q, N1, N2, DF:	1.426, 3, 4, 132
	P value	ns					Adjusted P value	0.2587
					HCR v3 (laser @ 100%) vs. HCR-Cat (laser @ 100%)		q, N1, N2, DF:	7.431, 3, 4, 132
							Adjusted P value	<0.0001
				105.4 µm depth	HCR v3 (laser @ 100%) vs. HCR-Cat (laser @ 10%)		q, N1, N2, DF:	1.942, 4, 4, 132
							Adjusted P value	0.0979
					HCR v3 (laser @ 100%) vs. HCR-Cat (laser @ 100%)		q, N1, N2, DF:	8.234, 4, 4, 132
							Adjusted P value	<0.0001
				146.2 µm depth	HCR v3 (laser @ 100%) vs. HCR-Cat (laser @ 10%)		q, N1, N2, DF:	2.814, 4, 4, 132
							Adjusted P value	0.0108
					HCR v3 (laser @ 100%) vs. HCR-Cat (laser @ 100%)		q, N1, N2, DF:	8.287, 4, 4, 132
							Adjusted P value	<0.0001
				187 µm depth	HCR v3 (laser @ 100%) vs. HCR-Cat (laser @ 10%)		q, N1, N2, DF:	3.328, 4, 4, 132
							Adjusted P value	0.0022
					HCR v3 (laser @ 100%) vs. HCR-Cat (laser @ 100%)		q, N1, N2, DF:	9.962, 4, 4, 132
							Adjusted P value	<0.0001
				227.8 µm depth	HCR v3 (laser @ 100%) vs. HCR-Cat (laser @ 10%)		q, N1, N2, DF:	2.684, 4, 4, 132
							Adjusted P value	0.0156
					HCR v3 (laser @ 100%) vs. HCR-Cat (laser @ 100%)		q, N1, N2, DF:	8.518, 4, 4, 132
							Adjusted P value	<0.0001
				268.6 µm depth	HCR v3 (laser @ 100%) vs. HCR-Cat (laser @ 10%)		q, N1, N2, DF:	3.547, 4, 4, 132
							Adjusted P value	0.0011
					HCR v3 (laser @ 100%) vs. HCR-Cat (laser @ 100%)		q, N1, N2, DF:	8.441, 4, 4, 132
							Adjusted P value	<0.0001
				309.4 µm depth	HCR v3 (laser @ 100%) vs. HCR-Cat (laser @ 10%)		q, N1, N2, DF:	4.223, 4, 4, 132
							Adjusted P value	<0.0001
					HCR v3 (laser @ 100%) vs. HCR-Cat (laser @ 100%)		q, N1, N2, DF:	9.98, 4, 4, 132
							Adjusted P value	<0.0001
				350.2 µm depth	HCR v3 (laser @ 100%) vs. HCR-Cat (laser @ 10%)		q, N1, N2, DF:	4.949, 4, 4, 132
							Adjusted P value	<0.0001
					HCR v3 (laser @ 100%) vs. HCR-Cat (laser @ 100%)		q, N1, N2, DF:	11.01, 4, 4, 132
							Adjusted P value	<0.0001
				391 µm depth	HCR v3 (laser @ 100%) vs. HCR-Cat (laser @ 10%)		q, N1, N2, DF:	4.383, 4, 4, 132
							Adjusted P value	<0.0001
					HCR v3 (laser @ 100%) vs. HCR-Cat (laser @ 100%)		q, N1, N2, DF:	8.982, 4, 4, 132
							Adjusted P value	<0.0001
				431.8 µm depth	HCR v3 (laser @ 100%) vs. HCR-Cat (laser @ 10%)		q, N1, N2, DF:	4.213, 4, 4, 132
							Adjusted P value	<0.0001
					HCR v3 (laser @ 100%) vs. HCR-Cat (laser @ 100%)		q, N1, N2, DF:	9.322, 4, 4, 132
							Adjusted P value	<0.0001
				472.6 µm depth	HCR v3 (laser @ 100%) vs. HCR-Cat (laser @ 10%)		q, N1, N2, DF:	4.684, 4, 4, 132
							Adjusted P value	<0.0001
					HCR v3 (laser @ 100%) vs. HCR-Cat (laser @ 100%)		q, N1, N2, DF:	8.896, 4, 4, 132
							Adjusted P value	<0.0001
				513.4 µm depth	HCR v3 (laser @ 100%) vs. HCR-Cat (laser @ 10%)		q, N1, N2, DF:	4.771, 4, 4, 132
							Adjusted P value	<0.0001
					HCR v3 (laser @ 100%) vs. HCR-Cat (laser @ 100%)		q, N1, N2, DF:	8.413, 4, 4, 132
							Adjusted P value	<0.0001
				554.2 µm depth	HCR v3 (laser @ 100%) vs. HCR-Cat (laser @ 10%)		q, N1, N2, DF:	5.172, 4, 4, 132
							Adjusted P value	<0.0001
					HCR v3 (laser @ 100%) vs. HCR-Cat (laser @ 100%)		q, N1, N2, DF:	9.583, 4, 4, 132
							Adjusted P value	<0.0001
				595 µm depth	HCR v3 (laser @ 100%) vs. HCR-Cat (laser @ 10%)		q, N1, N2, DF:	4.969, 3, 4, 132
							Adjusted P value	<0.0001
					HCR v3 (laser @ 100%) vs. HCR-Cat (laser @ 100%)		q, N1, N2, DF:	9.532, 3, 4, 132
							Adjusted P value	<0.0001

### Sheet: Fig 3E
Fig 3E			Fig 3E'
Laser power	HCR v3.0 vs. HCR-Cat		Laser power	HCR v3.0 vs. HCR-Cat
10	ns		10	ns
50	**** (<0.0001)		50	** (0.0069)
100	**** (<0.0001)		100	*** (0.0008)

### Sheet: Fig 3I
Fig 3I			Fig 3I'
Laser power	HCR v3.0 vs. HCR-Cat		Laser power	HCR v3.0 vs. HCR-Cat
10	** (0.0072)		10	ns
50	**** (<0.0001)		50	** (0.0049)
100	**** (<0.0001)		100	**** (<0.0001)

### Sheet: Fig 4B
Omnibus test:		2-way ANOVA		Post-hoc test(s):				Dunnett's multiple comparisons test
Purpose:		Comparing YFP transcript signal from RNA FISH methods HCR v3.0 and HCR-Immuno with DIG or FITC antibodies (factor 1), at different depths in PACT-cleared tissue (factor 2).		Purpose:				Multiple comparisons to investigate main effect of RNA FISH method, at different tissue depths
Experiment-wise alpha:		0.05		Experiment-wise alpha:				0.05
Factor 1 (RNA FISH method)	F (DFn, DFd)	F (2, 7) = 78.45		23.8 µm depth	HCR v3 (laser @ 100%) vs. HCR-Immuno, FITC (laser @ 100%)		q, N1, N2, DF:	2.935, 4, 3, 105
	P value	<0.0001					Adjusted P value	0.008
Factor 2 (Depth)	F (DFn, DFd)	F (14, 98) = 6.649			HCR v3 (laser @ 100%) vs. HCR-Immuno, DIG (laser @ 100%)		q, N1, N2, DF:	4.75, 4, 3, 105
	P value	<0.0001					Adjusted P value	<0.0001
Interaction	F (DFn, DFd)	F (28, 120) = 6.115		64.6 µm depth	HCR v3 (laser @ 100%) vs. HCR-Immuno, FITC (laser @ 100%)		q, N1, N2, DF:	2.432, 4, 3, 105
	P value	0.0391					Adjusted P value	0.0318
					HCR v3 (laser @ 100%) vs. HCR-Immuno, DIG (laser @ 100%)		q, N1, N2, DF:	4.856, 4, 3, 105
							Adjusted P value	<0.0001
				105.4 µm depth	HCR v3 (laser @ 100%) vs. HCR-Immuno, FITC (laser @ 100%)		q, N1, N2, DF:	1.739, 4, 3, 105
							Adjusted P value	0.1532
					HCR v3 (laser @ 100%) vs. HCR-Immuno, DIG (laser @ 100%)		q, N1, N2, DF:	4.637, 4, 3, 105
							Adjusted P value	<0.0001
				146.2 µm depth	HCR v3 (laser @ 100%) vs. HCR-Immuno, FITC (laser @ 100%)		q, N1, N2, DF:	1.633, 4, 3, 105
							Adjusted P value	0.1881
					HCR v3 (laser @ 100%) vs. HCR-Immuno, DIG (laser @ 100%)		q, N1, N2, DF:	4.304, 4, 3, 105
							Adjusted P value	<0.0001
				187 µm depth	HCR v3 (laser @ 100%) vs. HCR-Immuno, FITC (laser @ 100%)		q, N1, N2, DF:	1.441, 4, 3, 105
							Adjusted P value	0.2656
					HCR v3 (laser @ 100%) vs. HCR-Immuno, DIG (laser @ 100%)		q, N1, N2, DF:	3.383, 4, 3, 105
							Adjusted P value	0.002
				227.8 µm depth	HCR v3 (laser @ 100%) vs. HCR-Immuno, FITC (laser @ 100%)		q, N1, N2, DF:	1.319, 4, 3, 105
							Adjusted P value	0.3249
					HCR v3 (laser @ 100%) vs. HCR-Immuno, DIG (laser @ 100%)		q, N1, N2, DF:	3.093, 4, 3, 105
							Adjusted P value	0.005
				268.6 µm depth	HCR v3 (laser @ 100%) vs. HCR-Immuno, FITC (laser @ 100%)		q, N1, N2, DF:	1.26, 4, 3, 105
							Adjusted P value	0.3561
					HCR v3 (laser @ 100%) vs. HCR-Immuno, DIG (laser @ 100%)		q, N1, N2, DF:	2.664, 4, 3, 105
							Adjusted P value	0.0172
				309.4 µm depth	HCR v3 (laser @ 100%) vs. HCR-Immuno, FITC (laser @ 100%)		q, N1, N2, DF:	1.302, 4, 3, 105
							Adjusted P value	0.3338
					HCR v3 (laser @ 100%) vs. HCR-Immuno, DIG (laser @ 100%)		q, N1, N2, DF:	3.076, 4, 3, 105
							Adjusted P value	0.0052
				350.2 µm depth	HCR v3 (laser @ 100%) vs. HCR-Immuno, FITC (laser @ 100%)		q, N1, N2, DF:	1.572, 4, 3, 105
							Adjusted P value	0.2105
					HCR v3 (laser @ 100%) vs. HCR-Immuno, DIG (laser @ 100%)		q, N1, N2, DF:	3.825, 4, 3, 105
							Adjusted P value	0.0004
				391 µm depth	HCR v3 (laser @ 100%) vs. HCR-Immuno, FITC (laser @ 100%)		q, N1, N2, DF:	1.829, 4, 3, 105
							Adjusted P value	0.1279
					HCR v3 (laser @ 100%) vs. HCR-Immuno, DIG (laser @ 100%)		q, N1, N2, DF:	4.917, 4, 3, 105
							Adjusted P value	<0.0001
				431.8 µm depth	HCR v3 (laser @ 100%) vs. HCR-Immuno, FITC (laser @ 100%)		q, N1, N2, DF:	2.392, 4, 3, 105
							Adjusted P value	0.0352
					HCR v3 (laser @ 100%) vs. HCR-Immuno, DIG (laser @ 100%)		q, N1, N2, DF:	6.692, 4, 3, 105
							Adjusted P value	<0.0001
				472.6 µm depth	HCR v3 (laser @ 100%) vs. HCR-Immuno, FITC (laser @ 100%)		q, N1, N2, DF:	3.057, 4, 3, 105
							Adjusted P value	0.0055
					HCR v3 (laser @ 100%) vs. HCR-Immuno, DIG (laser @ 100%)		q, N1, N2, DF:	7.431, 4, 3, 105
							Adjusted P value	<0.0001
				513.4 µm depth	HCR v3 (laser @ 100%) vs. HCR-Immuno, FITC (laser @ 100%)		q, N1, N2, DF:	3.455, 4, 3, 105
							Adjusted P value	0.0016
					HCR v3 (laser @ 100%) vs. HCR-Immuno, DIG (laser @ 100%)		q, N1, N2, DF:	7.232, 4, 3, 105
							Adjusted P value	<0.0001
				554.2 µm depth	HCR v3 (laser @ 100%) vs. HCR-Immuno, FITC (laser @ 100%)		q, N1, N2, DF:	3.617, 4, 3, 105
							Adjusted P value	0.0009
					HCR v3 (laser @ 100%) vs. HCR-Immuno, DIG (laser @ 100%)		q, N1, N2, DF:	6.471, 4, 3, 105
							Adjusted P value	<0.0001
				595 µm depth	HCR v3 (laser @ 100%) vs. HCR-Immuno, FITC (laser @ 100%)		q, N1, N2, DF:	2.655, 4, 3, 105
							Adjusted P value	0.0176
					HCR v3 (laser @ 100%) vs. HCR-Immuno, DIG (laser @ 100%)		q, N1, N2, DF:	2.603, 4, 3, 105
							Adjusted P value	0.0203

### Sheet: Fig 4E
Omnibus test:		1-way ANOVA		Post-hoc test(s):				Tukey's multiple comparisons test
Purpose:		Comparing YFP transcript signal from RNA FISH methods HCR v3.0 and HCR-Multi (factor 1)		Purpose:				Multiple comparisons to investigate main effect of RNA FISH method
Experiment-wise alpha:		0.05		Experiment-wise alpha:				0.05
Factor 1 (RNA FISH method)	F (DFn, DFd)	F (2, 9) = 44.17		HCR v3 (laser @ 2%) vs. HCR v3 (laser @ 100%)			q, N1, N2, DF:	2.130, 4, 4, 9
	P value	<0.0001					Adjusted P value	0.3332
				HCR v3 (laser @ 2%) vs. HCR-Multi (laser @ 2%)			q, N1, N2, DF:	12.43, 4, 4, 9
							Adjusted P value	<0.0001
				HCR v3 (laser @ 100%) vs. HCR-Multi (laser @ 2%)			q, N1, N2, DF:	10.30, 4, 4, 9
							Adjusted P value	0.0001

### Sheet: Fig 5E
Fig 5E
Laser power	HCR v3.0 vs. HCR-Immuno	HCR v3.0 vs. HCR-Multi	HCR v3.0 vs. HCR-Cat	HCR-Immuno vs. HCR-Multi	HCR-Immuno vs. HCR-Cat	HCR-Multi vs. HCR-Cat
0.5	ns	ns	ns	ns	ns	ns
1	ns	ns	ns	ns	ns	ns
2	ns	ns	ns	ns	ns	ns
5	ns	ns	ns	ns	ns	ns
10	ns	ns	* (0.0201)	ns	* (0.0231)	* 0.0294)
25	ns	ns	**** (<0.0001)	ns	**** (<0.0001)	**** (<0.0001)
50	ns	ns	**** (<0.0001)	ns	**** (<0.0001)	**** (<0.0001)
75	ns	ns	**** (<0.0001)	ns	**** (<0.0001)	**** (<0.0001)
100	ns	ns	**** (<0.0001)	ns	**** (<0.0001)	**** (<0.0001)
Fig 5E'
Laser power	HCR v3.0 vs. HCR-Immuno	HCR v3.0 vs. HCR-Multi	HCR v3.0 vs. HCR-Cat	HCR-Immuno vs. HCR-Multi	HCR-Immuno vs. HCR-Cat	HCR-Multi vs. HCR-Cat
0.5	ns	ns	ns	ns	ns	ns
1	ns	ns	ns	ns	ns	ns
2	ns	ns	ns	ns	ns	ns
5	ns	ns	ns	ns	ns	ns
10	ns	ns	ns	ns	ns	ns
25	ns	ns	** (0.0012)	ns	** (0.0048)	ns
50	ns	*** (0.001)	**** (<0.0001)	* (0.0143)	**** (<0.0001)	**** (<0.0001)
75	ns	**** (<0.0001)	**** (<0.0001)	**** (<0.0001)	**** (<0.0001)	**** (<0.0001)
100	ns	**** (<0.0001)	**** (<0.0001)	**** (<0.0001)	**** (<0.0001)	**** (<0.0001)

### Sheet: Fig 6E
Fig 6E
Laser power	HCR v3.0 vs. HCR-Immuno	HCR v3.0 vs. HCR-Multi	HCR v3.0 vs. HCR-Cat	HCR-Immuno vs. HCR-Multi	HCR-Immuno vs. HCR-Cat	HCR-Multi vs. HCR-Cat
0.5	ns	ns	ns	ns	ns	ns
1	ns	ns	ns	ns	ns	ns
2	ns	ns	ns	ns	ns	ns
5	ns	ns	ns	ns	ns	ns
10	ns	ns	** (0.0015)	ns	** (0.0036)	** (0.0041)
25	ns	ns	**** (<0.0001)	ns	**** (<0.0001)	**** (<0.0001)
50	ns	ns	**** (<0.0001)	ns	**** (<0.0001)	**** (<0.0001)
75	ns	ns	**** (<0.0001)	ns	**** (<0.0001)	**** (<0.0001)
100	ns	ns	**** (<0.0001)	ns	**** (<0.0001)	**** (<0.0001)
Fig 6E'
Laser power	HCR-Immuno vs HCR v3.0	HCR-Multi vs HCR v3.0	HCR-Cat vs HCR v3.0	HCR-Multi vs HCR-Immuno	HCR-Cat vs HCR-Immuno	HCR-Cat vs HCR-Multi
0.5	ns	ns	ns	ns	ns	ns
1	ns	ns	ns	ns	ns	ns
2	ns	ns	ns	ns	ns	ns
5	ns	ns	* (0.0321)	ns	ns	ns
10	ns	* (0.0414)	**** (<0.0001)	ns	*** (0.0008)	ns
25	ns	**** (<0.0001)	**** (<0.0001)	* (0.0367)	**** (<0.0001)	**** (<0.0001)
50	** (0.0072)	**** (<0.0001)	**** (<0.0001)	** (0.0028)	**** (<0.0001)	**** (<0.0001)
75	*** (0.0004)	**** (<0.0001)	**** (<0.0001)	** (0.0021)	**** (<0.0001)	**** (<0.0001)
100	**** (<0.0001)	**** (<0.0001)	**** (<0.0001)	* (0.0272)	**** (<0.0001)	**** (<0.0001)

### Sheet: Fig S4E
Fig S4E			Fig S4E'
Laser power	HCR v3.0 vs. HCR-Cat		Laser power	HCR v3.0 vs. HCR-Cat
0.5	ns		0.5	ns
1	ns		1	ns
2	ns		2	ns
5	*** (0.0003)		5	ns
10	**** (<0.0001)		10	ns
25	**** (<0.0001)		25	ns
50	**** (<0.0001)		50	** (0.0019)
75	**** (<0.0001)		75	*** (0.0002)
100	**** (<0.0001)		100	*** (0.0003)

### Sheet: Fig S5C
Omnibus test:		Mixed-effects analysis		Post-hoc test(s):				Dunnett's multiple comparisons test
Purpose:		Comparing Snap25 transcript signal from RNA FISH methods HCR v3.0 and HCR-Cat (factor 1), at different depths in PACT-cleared tissue (factor 2).		Purpose:				Multiple comparisons to investigate main effect of RNA FISH method, at different tissue depths
Experiment-wise alpha:		0.05		Experiment-wise alpha:				0.05
Factor 1 (RNA FISH method)	F (DFn, DFd)	F (2, 9) = 163.9		23.8 µm depth	HCR v3 (laser @ 100%) vs. HCR-Cat (laser @ 10%)		q, N1, N2, DF:	0.3647, 3, 4, 129
	P value	<0.0001					Adjusted P value	0.9033
Factor 2 (Depth)	F (DFn, DFd)	F (14, 120) = 21.87			HCR v3 (laser @ 100%) vs. HCR-Cat (laser @ 100%)		q, N1, N2, DF:	3.877, 3, 4, 129
	P value	<0.0001					Adjusted P value	0.0003
Interaction	F (DFn, DFd)	F (28, 120) = 6.115		64.6 µm depth	HCR v3 (laser @ 100%) vs. HCR-Cat (laser @ 10%)		q, N1, N2, DF:	0.7491, 4, 4, 129
	P value	<0.0001					Adjusted P value	0.6734
					HCR v3 (laser @ 100%) vs. HCR-Cat (laser @ 100%)		q, N1, N2, DF:	6.253, 4, 4, 129
							Adjusted P value	<0.0001
				105.4 µm depth	HCR v3 (laser @ 100%) vs. HCR-Cat (laser @ 10%)		q, N1, N2, DF:	1.182, 4, 4, 129
							Adjusted P value	0.3916
					HCR v3 (laser @ 100%) vs. HCR-Cat (laser @ 100%)		q, N1, N2, DF:	8.162, 4, 4, 129
							Adjusted P value	<0.0001
				146.2 µm depth	HCR v3 (laser @ 100%) vs. HCR-Cat (laser @ 10%)		q, N1, N2, DF:	1.437, 3, 4, 129
							Adjusted P value	0.2539
					HCR v3 (laser @ 100%) vs. HCR-Cat (laser @ 100%)		q, N1, N2, DF:	8.206, 3, 4, 129
							Adjusted P value	<0.0001
				187 µm depth	HCR v3 (laser @ 100%) vs. HCR-Cat (laser @ 10%)		q, N1, N2, DF:	1.929, 4, 4, 129
							Adjusted P value	0.1009
					HCR v3 (laser @ 100%) vs. HCR-Cat (laser @ 100%)		q, N1, N2, DF:	10.84, 4, 4, 129
							Adjusted P value	<0.0001
				227.8 µm depth	HCR v3 (laser @ 100%) vs. HCR-Cat (laser @ 10%)		q, N1, N2, DF:	2.172, 4, 4, 129
							Adjusted P value	0.0583
					HCR v3 (laser @ 100%) vs. HCR-Cat (laser @ 100%)		q, N1, N2, DF:	11.34, 4, 4, 129
							Adjusted P value	<0.0001
				268.6 µm depth	HCR v3 (laser @ 100%) vs. HCR-Cat (laser @ 10%)		q, N1, N2, DF:	2.102, 4, 4, 129
							Adjusted P value	0.0687
					HCR v3 (laser @ 100%) vs. HCR-Cat (laser @ 100%)		q, N1, N2, DF:	10.83, 4, 4, 129
							Adjusted P value	<0.0001
				309.4 µm depth	HCR v3 (laser @ 100%) vs. HCR-Cat (laser @ 10%)		q, N1, N2, DF:	2.26, 4, 4, 129
							Adjusted P value	0.0472
					HCR v3 (laser @ 100%) vs. HCR-Cat (laser @ 100%)		q, N1, N2, DF:	10.53, 4, 4, 129
							Adjusted P value	<0.0001
				350.2 µm depth	HCR v3 (laser @ 100%) vs. HCR-Cat (laser @ 10%)		q, N1, N2, DF:	2.821, 4, 4, 129
							Adjusted P value	0.0106
					HCR v3 (laser @ 100%) vs. HCR-Cat (laser @ 100%)		q, N1, N2, DF:	11.78, 4, 4, 129
							Adjusted P value	<0.0001
				391 µm depth	HCR v3 (laser @ 100%) vs. HCR-Cat (laser @ 10%)		q, N1, N2, DF:	4.26, 4, 4, 129
							Adjusted P value	<0.0001
					HCR v3 (laser @ 100%) vs. HCR-Cat (laser @ 100%)		q, N1, N2, DF:	13.12, 4, 4, 129
							Adjusted P value	<0.0001
				431.8 µm depth	HCR v3 (laser @ 100%) vs. HCR-Cat (laser @ 10%)		q, N1, N2, DF:	4.11, 4, 4, 129
							Adjusted P value	0.0001
					HCR v3 (laser @ 100%) vs. HCR-Cat (laser @ 100%)		q, N1, N2, DF:	13.85, 4, 4, 129
							Adjusted P value	<0.0001
				472.6 µm depth	HCR v3 (laser @ 100%) vs. HCR-Cat (laser @ 10%)		q, N1, N2, DF:	4.665, 4, 4, 129
							Adjusted P value	<0.0001
					HCR v3 (laser @ 100%) vs. HCR-Cat (laser @ 100%)		q, N1, N2, DF:	13.7, 4, 4, 129
							Adjusted P value	<0.0001
				513.4 µm depth	HCR v3 (laser @ 100%) vs. HCR-Cat (laser @ 10%)		q, N1, N2, DF:	4.138, 4, 4, 129
							Adjusted P value	0.0001
					HCR v3 (laser @ 100%) vs. HCR-Cat (laser @ 100%)		q, N1, N2, DF:	12.79, 4, 4, 129
							Adjusted P value	<0.0001
				554.2 µm depth	HCR v3 (laser @ 100%) vs. HCR-Cat (laser @ 10%)		q, N1, N2, DF:	2.951, 4, 4, 129
							Adjusted P value	0.0072
					HCR v3 (laser @ 100%) vs. HCR-Cat (laser @ 100%)		q, N1, N2, DF:	9.297, 4, 4, 129
							Adjusted P value	<0.0001
				595 µm depth	HCR v3 (laser @ 100%) vs. HCR-Cat (laser @ 10%)		q, N1, N2, DF:	1.742, 2, 4, 129
							Adjusted P value	0.1428
					HCR v3 (laser @ 100%) vs. HCR-Cat (laser @ 100%)		q, N1, N2, DF:	4.835, 2, 4, 129
							Adjusted P value	<0.0001
