## Supplementary material for "Hybridization chain reaction variants with enhanced sensitivity for detecting challenging mRNA targets": Table S2

### Sheet: Sheet1
Target	NCBI Accession	Probe type	Hairpin	Sequence (5'->3')								Note
Slc1a3	CCDS 27373.1	v3	B2	No.	initiator-half	spacer	target seq	target seq	spacer	initiator-half	position	prb_length = 20;	trgt_hits_thresh = 20; % default: 20
				1	AgCTCAgTCCATCCTCgT	ta	CCCATCCTAGGCTCTTCTCC	GCAATCTCTCCATCCTGCCC	at	AAATCCTCATCAATCATC	16	prb_length = prb_length*2;	dG_thresh = -9; % -9
				2	AgCTCAgTCCATCCTCgT	ta	GGGTGGATGATGATGACAAT	TTTCCTTTGTGCCCTTTCCG	at	AAATCCTCATCAATCATC	421	spc_btwn = 3;	offoverlap_thresh = 3; % 5
				3	AgCTCAgTCCATCCTCgT	ta	CTGGATAGGCACTTTAAAGC	CCCAGAAGTGTTTCGTTGGA	at	AAATCCTCATCAATCATC	593	gc_range = [45,60];	full_hits_thresh = 20; % 20
				4	AgCTCAgTCCATCCTCgT	ta	CCCATTCACAGATCCAGGCA	ACTAGGCCCAGGGCATTGAC	at	AAATCCTCATCAATCATC	701	max_num_prb_off = 1	scr_thresh = (min(prb_scr)+max(prb_scr))/2;
				5	AgCTCAgTCCATCCTCgT	ta	CCTGCTCCTTCATGTTTCCG	GAACTCTCTCAGCGCTTGCC	at	AAATCCTCATCAATCATC	771
				6	AgCTCAgTCCATCCTCgT	ta	CCAATCACACCCATGTCTTC	TGTACATGGCAAGCTGTCCC	at	AAATCCTCATCAATCATC	913
				7	AgCTCAgTCCATCCTCgT	ta	TGAGGAGGCCGACAATGACT	CAGGACGATGACGGCGTGAA	at	AAATCCTCATCAATCATC	960
				8	AgCTCAgTCCATCCTCgT	ta	GCTGTGATGAGCGCTTGCAG	AACTTGAGGAGGTCCCAAGG	at	AAATCCTCATCAATCATC	1057
				9	AgCTCAgTCCATCCTCgT	ta	AAATGGCAGCCAAAGCCTCG	GTTGTTCACTTGAGCGATGA	at	AAATCCTCATCAATCATC	1215
				10	AgCTCAgTCCATCCTCgT	ta	AGGCGGTCCAGAAACCAGTC	GTACGTTGGTGGTGGTTCGG	at	AAATCCTCATCAATCATC	1414
				11	AgCTCAgTCCATCCTCgT	ta	TTCATGTCGGGACAAGTGCT	TCAACATCTCGGTTCTTCAG	at	AAATCCTCATCAATCATC	1484
				12	AgCTCAgTCCATCCTCgT	ta	CATTGTCCTGGGCAATCAGC	TGCCACGGGTTTCTCCGGTT	at	AAATCCTCATCAATCATC	1572
Snap25	NM_001291056.1	v3	B2	1	AgCTCAgTCCATCCTCgT	ta	TGCCCTCATCAAAGATGGCC	CTTCAATGCAACGTGAGCTC	at	AAATCCTCATCAATCATC	1	prb_length = 20;	trgt_hits_thresh = 20; % default: 20
				2	AgCTCAgTCCATCCTCgT	ta	CAGGTAGCAAGAGTGGAGGA	ATGCTGTCCGCTGATCCCTG	at	AAATCCTCATCAATCATC	95	prb_length = prb_length*2;	dG_thresh = -9; % -9
				3	AgCTCAgTCCATCCTCgT	ta	GGTGCTTCGTTAAAGAACCT	GCTTGGGCCAGCAAGTCAGT	at	AAATCCTCATCAATCATC	150	spc_btwn = 3;	offoverlap_thresh = 7; % 5
				4	AgCTCAgTCCATCCTCgT	ta	GGGTGCTTTCCAGGGACTCA	AACCAGCTGCAGCATGCGAC	at	AAATCCTCATCAATCATC	282	gc_range = [45,60];	full_hits_thresh = 20; % 20
				5	AgCTCAgTCCATCCTCgT	ta	ACCAAAGTCCTGATGCCAGC	CGCCTTGCTCATCCAACATA	at	AAATCCTCATCAATCATC	337	max_num_prb_off = 1	scr_thresh = (min(prb_scr)+max(prb_scr))/2;
				6	AgCTCAgTCCATCCTCgT	ta	GGTTGATATGGTTCATGCCT	CTCGGCCTCCTTCATGTCTT	at	AAATCCTCATCAATCATC	399
				7	AgCTCAgTCCATCCTCgT	ta	TTTCCCGGGCATCATTTGTT	CAGGTTCTCATCCATCTCAT	at	AAATCCTCATCAATCATC	624
				8	AgCTCAgTCCATCCTCgT	ta	GTTGGCTTCATCAATTCTGG	AGCATCTTTGTTGCACGTTG	at	AAATCCTCATCAATCATC	782
				9	AgCTCAgTCCATCCTCgT	ta	CCAACAACATTTGGAGGAGA	GCATGAAGGAGCTCTCTTGT	at	AAATCCTCATCAATCATC	854
				10	AgCTCAgTCCATCCTCgT	ta	GGTGACTGACTCTGTGTGTG	CACAGGACATTTACAATGGG	at	AAATCCTCATCAATCATC	972
				11	AgCTCAgTCCATCCTCgT	ta	TGGAAAGAAAGAGAGCCAGA	TGACCACTATGTACAGCCTT	at	AAATCCTCATCAATCATC	1056
				12	AgCTCAgTCCATCCTCgT	ta	AGTTAGGAATTAGAGCCACC	ACGAGACCCAAGACATCTTA	at	AAATCCTCATCAATCATC	1099
				13	AgCTCAgTCCATCCTCgT	ta	ATTGTGGCAGTAGCTCTGTG	GCCTGACACCCTAAGAAAGG	at	AAATCCTCATCAATCATC	1253
				14	AgCTCAgTCCATCCTCgT	ta	CATGCGTAGTTGTTGCTTTG	GACAGTGTCCCAATACTGAG	at	AAATCCTCATCAATCATC	1517
				15	AgCTCAgTCCATCCTCgT	ta	AGACGTAGAAGATCTTCACG	GATGGTGATTAACAAGAGCC	at	AAATCCTCATCAATCATC	1823
Eno2	NM_001302642.1	v3	B2	1	AgCTCAgTCCATCCTCgT	ta	AGGCGGAGACGCATGTACGA	CCCGATGAGTCAAGAGCTGC	at	AAATCCTCATCAATCATC	22	prb_length = 20;	trgt_hits_thresh = 20; % default: 20
				2	AgCTCAgTCCATCCTCgT	ta	ATCTCCTCGAGGACTGCAGA	CTATAGACATGATGGCTGGG	at	AAATCCTCATCAATCATC	223	prb_length = prb_length*2;	dG_thresh = -9; % -9
				3	AgCTCAgTCCATCCTCgT	ta	CATCCCTTAGTTCCAGGGCC	TAAGTAACGCTGTTTGTCCC	at	AAATCCTCATCAATCATC	387	spc_btwn = 3;	offoverlap_thresh = 7; % 5
				4	AgCTCAgTCCATCCTCgT	ta	TGATGTGGTCCACTGCCTTC	GGCTGGTGCAATCCTGCTGT	at	AAATCCTCATCAATCATC	441	gc_range = [45,60];	full_hits_thresh = 20; % 20
				5	AgCTCAgTCCATCCTCgT	ta	TGTCCAGTTTCTCCTGCTCC	ATCCAGTTCCAACATCAGGT	at	AAATCCTCATCAATCATC	507	max_num_prb_off = 1	scr_thresh = (min(prb_scr)+max(prb_scr))/2;
				6	AgCTCAgTCCATCCTCgT	ta	GCTTCCTTCACCAGCTCCAA	TGTAGCCAGCCTTGTCGATG	at	AAATCCTCATCAATCATC	565
				7	AgCTCAgTCCATCCTCgT	ta	GGGAGACTTGAAATCCAAGT	ATGTATCGGGAAGGATCAGC	at	AAATCCTCATCAATCATC	668
				8	AgCTCAgTCCATCCTCgT	ta	AAAGTCCTGGTAGAGTGCCC	ACCACAGGATAGTTCCGGAC	at	AAATCCTCATCAATCATC	725
				9	AgCTCAgTCCATCCTCgT	ta	GACGTTGGCTGTGAACTTGG	TCGCCCACTATCTGGATGCC	at	AAATCCTCATCAATCATC	809
				10	AgCTCAgTCCATCCTCgT	ta	CAGCAAACAGTTGCAGGCCT	CCGATCTGATTGACCTTGAG	at	AAATCCTCATCAATCATC	899
				11	AgCTCAgTCCATCCTCgT	ta	TCCAGAGCGATGGCTCACCA	ATGAACGTGTCCTCCGTTTC	at	AAATCCTCATCAATCATC	998
				12	AgCTCAgTCCATCCTCgT	ta	GTCAGGGCAGCAAGAAAGAG	TATCAGAGTGACTATGGCAG	at	AAATCCTCATCAATCATC	1257
				13	AgCTCAgTCCATCCTCgT	ta	GAGGTGTTCTGGGTGACTTG	AACAGCAGGAGCGGTGAGTC	at	AAATCCTCATCAATCATC	1307
				14	AgCTCAgTCCATCCTCgT	ta	AAAGTGGGAAGACTGAATCC	GAGAAGAGAGAATAGAAGGG	at	AAATCCTCATCAATCATC	1411
				15	AgCTCAgTCCATCCTCgT	ta	AACACTCATGCCCGTGACCC	CACACCATGGTAAGCACTGA	at	AAATCCTCATCAATCATC	1548
				16	AgCTCAgTCCATCCTCgT	ta	CCAAACTCCAGTTCTATGCA	GACCACACATCCAGCACTCC	at	AAATCCTCATCAATCATC	1604
				17	AgCTCAgTCCATCCTCgT	ta	GACTGACCAGCTGAGAAATA	GAGAGTTACAGGAGATGGCT	at	AAATCCTCATCAATCATC	1745
				18	AgCTCAgTCCATCCTCgT	ta	GTGCCTAGTCCTGTCAAGTT	TGAAGCCACATGGAATAGGG	at	AAATCCTCATCAATCATC	1802
				19	AgCTCAgTCCATCCTCgT	ta	GCAAACTTGGTCATGAGTTC	CCCACATCACCAGCAATGCT	at	AAATCCTCATCAATCATC	2249
Th	CCDS 22036.1	v3	B1	1	gCATTCTTTCTTgAggAg	ta	CTCTGAGACGGCTCTTCTGA	TCGGCCTGCTTGGTATCCTG	at	ggCAgCAAACgggAAgAg	41	prb_length = 20;	trgt_hits_thresh = 20; % default: 20
				2	gCATTCTTTCTTgAggAg	ta	CACAGAACTGAGGAGGGCAG	ACATCGTCAGACACCCGACG	at	ggCAgCAAACgggAAgAg	428	prb_length = prb_length*2;	dG_thresh = -9; % -9
				3	gCATTCTTTCTTgAggAg	ta	CACTTATCCAACTCTGACAC	ACTTGGTGACCAGGTGGTGA	at	ggCAgCAAACgggAAgAg	511	spc_btwn = 2;	offoverlap_thresh = 5; % 5
				4	gCATTCTTTCTTgAggAg	ta	TCCTTCCAGGTAGCAATTTC	CCTTCAGCGTGGCGTATACC	at	ggCAgCAAACgggAAgAg	685	gc_range = [45,60];	full_hits_thresh = 20; % 20
				5	gCATTCTTTCTTgAggAg	ta	GCAGGCATGGGTAGCATAGA	AAAGCCTCCAGGTGTTCCCG	at	ggCAgCAAACgggAAgAg	728	max_num_prb_off = 1	scr_thresh = (min(prb_scr)+max(prb_scr))/2;
				6	gCATTCTTTCTTgAggAg	ta	ATCACGGGCAGACAGTAGAC	AAGGCCAGACTGGCCAGAAA	at	ggCAgCAAACgggAAgAg	878
				7	gCATTCTTTCTTgAggAg	ta	GTACTGTGTGCACTGAAACA	GGTGAGGAGGCATGACGGAT	at	ggCAgCAAACgggAAgAg	923
				8	gCATTCTTTCTTgAggAg	ta	GTCCTGGGAGAACTGGGCAA	CCCAGAGATGCAAGTCCAAT	at	ggCAgCAAACgggAAgAg	1034
				9	gCATTCTTTCTTgAggAg	ta	CCATTCTGTTTACACAGCCC	CACCGTAAGCCTTCAGCTCC	at	ggCAgCAAACgggAAgAg	1132
				10	gCATTCTTTCTTgAggAg	ta	CTCCATAGGAAGACAGCAGC	TGACAGGGAGTGCAGGAGCT	at	ggCAgCAAACgggAAgAg	1176
				11	gCATTCTTTCTTgAggAg	ta	CTGCTGTGTCTGGGTCAAAG	ATCTTGGTAGGGCTGCACGG	at	ggCAgCAAACgggAAgAg	1236
				12	gCATTCTTTCTTgAggAg	ta	TCACAGAGAATGGGCGCTGG	CAGGGTGTACGGGTCAAACT	at	ggCAgCAAACgggAAgAg	1356
				13	gCATTCTTTCTTgAggAg	ta	TTGGGTCAGGGTGTGCAGCT	TAGCTAATGGCACTCAGTGC	at	ggCAgCAAACgggAAgAg	1457
Drd1	CCDS 26524.1	v3	B1	1	gCATTCTTTCTTgAggAg	ta	GTAGAAGTGTTAGGAGCCAT	GCAGGCCAGTCTCATCCATG	at	ggCAgCAAACgggAAgAg	1	prb_length = 20;	trgt_hits_thresh = 20; % default: 20
				2	gCATTCTTTCTTgAggAg	ta	ACAGGCTGTGAGGATGCGAA	AGGATAAGCAGGGACAGAAA	at	ggCAgCAAACgggAAgAg	62	prb_length = prb_length*2;	dG_thresh = -9; % -9
				3	gCATTCTTTCTTgAggAg	ta	CTGATGACAGCGGCACAGAC	TGGACCGCAGGTGTCGAAAC	at	ggCAgCAAACgggAAgAg	127	spc_btwn = 3;	offoverlap_thresh = 7; % 5
				4	gCATTCTTTCTTgAggAg	ta	GACACAGCTAAAGAGATGAC	AGACAGCCACCAAGAGATCT	at	ggCAgCAAACgggAAgAg	184	gc_range = [45,60];	full_hits_thresh = 20; % 20
				5	gCATTCTTTCTTgAggAg	ta	TTCCTCTCATACTGGAAAGG	AGGCTGCCTTCGGAGTCATC	at	ggCAgCAAACgggAAgAg	379	max_num_prb_off = 1	scr_thresh = (min(prb_scr)+max(prb_scr))/2;
				6	gCATTCTTTCTTgAggAg	ta	AGAACAGACAAAGTCCATGC	GCACTGGAATGAAGGATATG	at	ggCAgCAAACgggAAgAg	436
				7	gCATTCTTTCTTgAggAg	ta	ATTGCCATCCAAGGGCCATG	GCATCTTCCAGGGAAGTAAA	at	ggCAgCAAACgggAAgAg	503
				8	gCATTCTTTCTTgAggAg	ta	CTGGTGTAAGTGACGATCAT	TCTGGGCAATCCTGTAGATA	at	ggCAgCAAACgggAAgAg	628
				9	gCATTCTTTCTTgAggAg	ta	TACCTGTGGTGGTCTGGCAG	GCATTCGACAGGGTTTCCAT	at	ggCAgCAAACgggAAgAg	720
				10	gCATTCTTTCTTgAggAg	ta	AGTCTCCCTCTTAAAGGACA	GACAGTGTCTTCAGGACTTT	at	ggCAgCAAACgggAAgAg	785
				11	gCATTCTTTCTTgAggAg	ta	TGGGTCTCCTCAGAGCCACA	TGGAATCAATGCAGAATGGC	at	ggCAgCAAACgggAAgAg	892
				12	gCATTCTTTCTTgAggAg	ta	TATTCGTTGTAGGGCAGAGT	GCTTACAGTCTCTATGGCAT	at	ggCAgCAAACgggAAgAg	1047
				13	gCATTCTTTCTTgAggAg	ta	GGGCTCATGGTGGCTGGAAA	TCCTTGGAGATGGAGCCTCG	at	ggCAgCAAACgggAAgAg	1112
				14	gCATTCTTTCTTgAggAg	ta	GGGATCAGGTAAACCAGATT	CAGAGGAGCCCACAGCATGA	at	ggCAgCAAACgggAAgAg	1156
				15	gCATTCTTTCTTgAggAg	ta	GACAGCTTCTCCAGTGGCTT	ATATGACCGATAAGGCCGGG	at	ggCAgCAAACgggAAgAg	1231
Drd2	CCDS 40615.1	v3	B2	1	AgCTCAgTCCATCCTCgT	ta	GATCATCATCGTACCAGGAC	GCTCCAGTTCTGCCTCTCCA	at	AAATCCTCATCAATCATC	18	prb_length = 20;	trgt_hits_thresh = 20; % default: 20
				2	AgCTCAgTCCATCCTCgT	ta	GGCATAGTAGTTGTAGTGGG	ATGAGGAGGGTGAGCAGCAT	at	AAATCCTCATCAATCATC	95	prb_length = prb_length*2;	dG_thresh = -9; % -9
				3	AgCTCAgTCCATCCTCgT	ta	CACATTGCCAAAGACGATGA	GATACAGCCATGCACACCAG	at	AAATCCTCATCAATCATC	140	spc_btwn = 3;	offoverlap_thresh = 6; % 5
				4	AgCTCAgTCCATCCTCgT	ta	CCAGGGCATAACCAGTGTGG	ACCACCTCCAGATAGACGAC	at	AAATCCTCATCAATCATC	251	gc_range = [45,60];	full_hits_thresh = 20; % 20
				5	AgCTCAgTCCATCCTCgT	ta	TCACAGTGAATCCTGCTGAA	CATCCAGAGTGACAAAGATG	at	AAATCCTCATCAATCATC	304	max_num_prb_off = 1	scr_thresh = (min(prb_scr)+max(prb_scr))/2;
				6	AgCTCAgTCCATCCTCgT	ta	CAATGGCGATCATGACAGTA	GGTGAAGGACAGGACCCAGA	at	AAATCCTCATCAATCATC	456
				7	AgCTCAgTCCATCCTCgT	ta	AGTAGACCACGAAGGCAGGG	GTAGAACGAGACGATGGAGG	at	AAATCCTCATCAATCATC	558
				8	AgCTCAgTCCATCCTCgT	ta	TGATATAGACCAGCAGGGTG	GCGGAGAACGATGTAGATTT	at	AAATCCTCATCAATCATC	612
				9	AgCTCAgTCCATCCTCgT	ta	CAGTTGCCCTTGAGTGGTGT	TCATGTCCTCAGGGTGGGTA	at	AAATCCTCATCAATCATC	712
				10	AgCTCAgTCCATCCTCgT	ta	CATTTCCAGCTCCTGAGCTC	CTGGTGCTTGACAGCATCTC	at	AAATCCTCATCAATCATC	824
				11	AgCTCAgTCCATCCTCgT	ta	TCTGGTTTGGCAGGACTGTC	TCTTGGCATGCCCATTCTTT	at	AAATCCTCATCAATCATC	958
				12	AgCTCAgTCCATCCTCgT	ta	GGATCTCAAAGAACTTGGCA	TTTGCCATTGGGCATGGTCT	at	AAATCCTCATCAATCATC	1014
				13	AgCTCAgTCCATCCTCgT	ta	CGGCTCATCGTCTTAAGGGA	TCTGCTGGGAGAGCTTCCTG	at	AAATCCTCATCAATCATC	1063
				14	AgCTCAgTCCATCCTCgT	ta	CAAGCATCTGAGTGGCTTTC	GAACACACCAAGAACAATGG	at	AAATCCTCATCAATCATC	1110
				15	AgCTCAgTCCATCCTCgT	ta	TATTCAGGATGTGCGTGATG	GATGTTGCAGTCACAGTGTA	at	AAATCCTCATCAATCATC	1173
				16	AgCTCAgTCCATCCTCgT	ta	AGCCATGTGAAGGCGCTGTA	CGGCACTGTTGACATAGCCC	at	AAATCCTCATCAATCATC	1225
Tacr1	CCDS 20262.1	v3	B1	1	gCATTCTTTCTTgAggAg	ta	GAAGAGATCAGAGTCCACAG	GTGTTGGTGGAGGTGTTGGG	at	ggCAgCAAACgggAAgAg	17	prb_length = 20;	trgt_hits_thresh = 20; % default: 20
				2	gCATTCTTTCTTgAggAg	ta	CAGGTAGGTTGCACAAACTG	CTGCCCAAAGGACAATTTGC	at	ggCAgCAAACgggAAgAg	70	prb_length = prb_length*2;	dG_thresh = -9; % -9
				3	gCATTCTTTCTTgAggAg	ta	TTGGTCACTGTCCTCATTCT	CCAGGTTCACCAGGAAATAA	at	ggCAgCAAACgggAAgAg	184	spc_btwn = 3;	offoverlap_thresh = 6; % 5
				4	gCATTCTTTCTTgAggAg	ta	TGAATGCAGCCATGCAGGCC	GGTGAAGTTCACCACTGTAT	at	ggCAgCAAACgggAAgAg	234	gc_range = [45,60];	full_hits_thresh = 20; % 20
				5	gCATTCTTTCTTgAggAg	ta	GGAGTAGTAGCCCTGTGGGA	CTGGGCATGGTCTCTGTGGT	at	ggCAgCAAACgggAAgAg	488	max_num_prb_off = 3	scr_thresh = (min(p+N749:O749rb_scr)+max(prb_scr))/2;
				6	gCATTCTTTCTTgAggAg	ta	CCTACCACAGTGTATGCATA	CACTGGCCCACAGTGTAATC	at	ggCAgCAAACgggAAgAg	640
				7	gCATTCTTTCTTgAggAg	ta	AACGGTCAGAGGAGTCACCG	GGCAGAGACTTGCTCATGGT	at	ggCAgCAAACgggAAgAg	687
				8	gCATTCTTTCTTgAggAg	ta	CACACAACCACGATCATCAT	GCCAGCAGATGGCGAAGGTA	at	ggCAgCAAACgggAAgAg	745
				9	gCATTCTTTCTTgAggAg	ta	TAGGGCAGGAGGAAGAAGAT	GGTAGAGATCTGGGTTGATG	at	ggCAgCAAACgggAAgAg	796
				10	gCATTCTTTCTTgAggAg	ta	AGGCAGCAGTAGATGATGGG	CCAGACGGAACCTGTCATTG	at	ggCAgCAAACgggAAgAg	904
				11	gCATTCTTTCTTgAggAg	ta	TGAAAGGGCAGCAGCGAAAG	CTCATAATCACCAGCACTGA	at	ggCAgCAAACgggAAgAg	957
				12	gCATTCTTTCTTgAggAg	ta	TCATGGGCTCCCACCACAGT	GACCTTCCTCTGGCTCATCT	at	ggCAgCAAACgggAAgAg	1078
				13	gCATTCTTTCTTgAggAg	ta	TGGAGCTTTCTGTCATGGTC	CAGCATGTTAGAGTAGAAGC	at	ggCAgCAAACgggAAgAg	1179
Tacr3	CCDS 17852.1	v3	B2	1	AgCTCAgTCCATCCTCgT	ta	GCAAGCCACTCAGTGATCCC	AGAAGTTGCCAGCCTGGAGC	at	AAATCCTCATCAATCATC	85	prb_length = 20;	trgt_hits_thresh = 20; % default: 20
				2	AgCTCAgTCCATCCTCgT	ta	CACCACTAAGCCATAGGCCA	TTTCCGAAGACTGCCACCGC	at	AAATCCTCATCAATCATC	230	prb_length = prb_length*2;	dG_thresh = -9; % -9
				3	AgCTCAgTCCATCCTCgT	ta	GGGCCAAGATGATCCAAATA	GACGGTCCTCATGCGCTTGT	at	AAATCCTCATCAATCATC	279	spc_btwn = 3;	offoverlap_thresh = 7; % 5
				4	AgCTCAgTCCATCCTCgT	ta	GCGTCGGAGAAAGCCAGGTT	TGTTGAAGGCAGCCACGGAG	at	AAATCCTCATCAATCATC	337	gc_range = [45,60];	full_hits_thresh = 20; % 20
				5	AgCTCAgTCCATCCTCgT	ta	TGGCGCCAAAGTACCACTCG	GTTCTGGAAGCGGCAGTAGT	at	AAATCCTCATCAATCATC	408	max_num_prb_off = 2	scr_thresh = (min(p+N749:O749rb_scr)+max(prb_scr))/2;
				6	AgCTCAgTCCATCCTCgT	ta	CAAAGGATCGATAATGGCCA	GTGGCAGATAGTCTGGGTTT	at	AAATCCTCATCAATCATC	515
				7	AgCTCAgTCCATCCTCgT	ta	TTGGGACCTTCTGGCCACTG	TGTGGTACGTGAAATGTTGC	at	AAATCCTCATCAATCATC	667
				8	AgCTCAgTCCATCCTCgT	ta	CAGTACACCAGGATGATAAC	CCATGATGAGCAATGGGAAA	at	AAATCCTCATCAATCATC	712
				9	AgCTCAgTCCATCCTCgT	ta	CCCAGAGAGTAATTCCAACG	GTCTCCTGGGATCTCTCCTC	at	AAATCCTCATCAATCATC	768
				10	AgCTCAgTCCATCCTCgT	ta	TCCACCTGTTTAACTGTTGG	GTAGACCTGCTGGATGTATT	at	AAATCCTCATCAATCATC	936
				11	AgCTCAgTCCATCCTCgT	ta	ACTTGGATGAAAGGACACCA	CCAGCTCATCGTAGCTGGAG	at	AAATCCTCATCAATCATC	1078
				12	AgCTCAgTCCATCCTCgT	ta	GCCGTGTGGGATGAAACCTG	CACGGTGTACAGGCTGCTCT	at	AAATCCTCATCAATCATC	1131
				13	AgCTCAgTCCATCCTCgT	ta	TGGGAGCAGCCATTGGCACT	AGGCAGATTTGAACTCTCTG	at	AAATCCTCATCAATCATC	1264
YFP		v3	B1	1	AgCTCAgTCCATCCTCgT	ta	GAAGTCGTGCTGGCGCATGT	TCGGGCATGGCGGACTTGAA	at	AAATCCTCATCAATCATC	233
				2	AgCTCAgTCCATCCTCgT	ta	ATGGTGCGCTCCTGGACGTA	TGCCGTCGTCCTTGAAGAAG	at	AAATCCTCATCAATCATC	277
				3	AgCTCAgTCCATCCTCgT	ta	GTCGCCCTCGAACTTCACCT	TCGATGCGGTTCACCAGGGT	at	AAATCCTCATCAATCATC	335
				4	AgCTCAgTCCATCCTCgT	ta	CAGGATGTTGCCGTCCTCCT	TTGTACTCCAGCTTGTGCCC	at	AAATCCTCATCAATCATC	395
				5	AgCTCAgTCCATCCTCgT	ta	CTTGTCGGCCATGATATAGA	ACCTTGATGCCGTTCTTCTG	at	AAATCCTCATCAATCATC	452
				6	AgCTCAgTCCATCCTCgT	ta	GTAGCTCAGGTAGTGGTTGT	TCTTTGCTCAGGGCGGACTG	at	AAATCCTCATCAATCATC	593
				7	AgCTCAgTCCATCCTCgT	ta	GTGATCGCGCTTCTCGTTGG	ACGAACTCCAGCAGGACCAT	at	AAATCCTCATCAATCATC	635
